# Marker-based CRISPR screens identify POU2F1 as a regulator of DLL3 and neuroendocrine identity in small cell lung cancer

**DOI:** 10.64898/2026.04.08.717069

**Authors:** Patrick J. Cunniff, Connor Fitzpatrick, Jack Bauer, Damianos Skopelitis, Olaf Klingbeil, Toyoki Yoshimoto, Leemor Joshua-Tor, Christopher R. Vakoc

## Abstract

Small cell lung cancers (SCLC) often exhibit a neuroendocrine lineage identity marked by high expression of Delta-like Ligand 3 (DLL3). Because DLL3 shows minimal expression in normal adult tissues, it serves as an SCLC-selective tumor antigen and is the basis for clinically efficacious targeted therapies. Understanding the mechanisms that regulate DLL3 expression is therefore critical for advancing therapeutic strategies in this disease. Here, we performed transcription factor-focused and genome-wide CRISPR screens to identify regulators of DLL3 expression in SCLC. Both approaches converged on POU2F1 as a top activator of *DLL3* in this tumor context. Despite its ubiquitous expression, we identify an SCLC-specific role for POU2F1 in activating *DLL3* and a broader set of neuroendocrine lineage genes. Epigenomic analyses reveal tandem POU2F1–ASCL1 motifs within the *DLL3* promoter that underlie the strong codependency between POU2F1 and the neuroendocrine master regulator ASCL1 for high-level DLL3 expression in SCLC. We provide evidence that tandem POU2F1–ASCL1 elements are part of a cis-regulatory code for the lung neuroendocrine cell fate. Together, these findings define a previously unrecognized transcriptional logic controlling DLL3 expression and establish POU2F1 as a context-specific regulator of neuroendocrine lineage in small cell lung cancer.
