## Supplementary Table 3 for "Marker-based CRISPR screens identify POU2F1 as a regulator of DLL3 and neuroendocrine identity in small cell lung cancer"

### Sheet: George_et_al_2015
Tumor	POU2F3	TRPM5	ASCL1	CHGA	DLL3	POU2F1	Subtype	log2(FPKM)
refseq	NM_001244682	NM_014555	NM_004316	NM_001275	NM_203486	NM_002697	x	log(POU2F3)	log(ASCL1)	log(DLL3)	log(POU2F1)
S02296	31.9729	37.6661	0.11968	0.105581	0.059764	0.004968	SCLC_P	3.47186	0.163086	0.083743	0.00714956
S02286	21.2967	38.4756	0.32108	0.272044	0.099437	1.38971	SCLC_P	4.7354	0.401718	0.136765	1.25684
S00837	6.68375	10.6018	7.40446	0.883377	0.507903	2.48666	SCLC_P	6.12564	3.07116	0.592544	1.80185
S02209	1.68397	14.4156	0.126553	2.40343	0.172045	2.41283	SCLC_P	4.17198	0.171915	0.229028	1.77097
S02375	15.5429	13.4566	1.91356	2.50934	1.70265	1.09115	SCLC_P	3.5284	1.54278	1.43437	1.0643
S01542	11.2802	4.24631	0.535751	0.675993	0.383552	3.11867	SCLC_P	3.82543	0.618944	0.468377	2.04218
S02288	16.6011	1.86314	4.63597	0.157682	0.117317	1.32702	SCLC_P	3.84008	2.49466	0.160039	1.21848
S02255	50.9279	112.229	0.217934	56.2945	7.08097	1.00285	SCLC_P	5.141	0.284436	3.01453	1.00205
S01556	41.1669	56.5693	0.104566	38.887	2.99677	0.915083	SCLC_P	6.24044	0.14348	1.99883	0.937407
S00829	11.9855	2.25901	29.0149	5.71593	0.483615	3.89211	SCLC_P	5.27858	4.90761	0.569117	2.29046
S02256	27.3278	0.411932	0.351385	48.6519	1.70159	1.85893	SCLC_P	6.54145	0.434439	1.43381	1.51548
S01366	0.007159	0.088607	463.233	0.835638	61.7914	4.27934	SCLC_Neuro	7.21346e-06	8.85871	5.9725	2.40036
S02299	1.93691	0.011191	67.5434	10.3999	9.80731	0.000143	SCLC_Neuro	0.657435	6.09895	3.43394	0.000206291
S02328	0.000842	0.005372	24.3311	11.5531	2.20785	2.34765	SCLC_Neuro	0.889524	4.66284	1.68161	1.74315
S02350	1e-05	0.019163	30.497	20.1828	0.768398	3.46374	SCLC_Neuro	0.465155	4.97714	0.822443	2.15825
S02291	1.21039	0.051594	334.931	23.029	18.4205	0.280244	SCLC_Neuro	0.199266	8.39202	4.27951	0.356419
S01728	6e-06	5.96451	545.634	165.011	149.868	4.27906	SCLC_Neuro	0.431429	9.09443	7.23714	2.40028
S02243	0.465543	0.01635	77.1146	23.503	6.4117	3.53892	SCLC_Neuro	5.77077e-06	6.28752	2.8898	2.18235
S02234	0.304757	4.60572	197.559	137.865	26.5356	3.34574	SCLC_Neuro	0.230646	7.63342	4.78323	2.1196
S02376	0.061646	0.429352	681.423	42.8126	19.4108	1.63212	SCLC_Neuro	7.21346e-06	9.41452	4.35126	1.39623
S01563	0.13115	0.113563	202.154	50.4125	29.8341	3.64441	SCLC_Neuro	0.5545	7.66643	4.94645	2.2155
S02249	0.448774	0.094148	271.919	52.8733	33.4851	1.32082	SCLC_Neuro	7.21346e-06	8.09233	5.1079	1.21463
S02289	7e-06	0.70492	405.099	90.6884	60.6418	2.14267	SCLC_Neuro	0.160203	8.66569	5.94584	1.65199
S00050	0.247758	1.89798	147.393	160.056	20.1549	4.58982	SCLC_Neuro	0.321002	7.21328	4.40292	2.4828
S02295	0.218441	0.09082	367.781	60.4144	38.5497	1.69521	SCLC_Neuro	7.21346e-06	8.52662	5.30559	1.4304
S02287	0.778255	0.401136	271.363	80.2507	29.354	0.000646	SCLC_Neuro	1.12033	8.08939	4.92381	0.00093168
S02378	1.30226	0.020544	117.455	60.05	15.4575	0.411564	SCLC_Neuro	0.955285	6.8882	4.04067	0.497295
S00472	0.157276	2.73212	577.812	224.599	45.4079	4.00678	SCLC_Neuro	1.15415e-05	9.17695	5.5363	2.32388
S00827	0.047332	0.361346	316.105	87.8976	9.86832	3.75602	SCLC_Neuro	4.32808e-06	8.30882	3.44206	2.24975
S00213	0.054333	0.0282	317.139	72.0162	57.8099	0.665069	SCLC_Neuro	7.21346e-06	8.31351	5.87799	0.735582
S02352	0.058537	0.346332	195.621	100.204	42.2222	3.1128	SCLC_Neuro	0.725272	7.61927	5.4337	2.04012
S01864	0.068213	0.056754	191.984	79.5489	37.6306	2.17961	SCLC_Neuro	8.65614e-06	7.59234	5.27167	1.66885
S02290	0.883093	0.029899	157.995	79.8805	8.33376	3.58538	SCLC_Neuro	0.425077	7.31284	3.22246	2.19704
S02382	0.190398	0.479279	173.65	116.575	17.6257	1.87828	SCLC_Neuro	5.77077e-06	7.44832	4.21922	1.52521
S01297	3.49151	0.754665	486.273	140.064	47.0451	2.75982	SCLC_Neuro	3.56851	8.92859	5.58632	1.91066
S02163	0.213632	0.310884	63.556	104.968	6.8825	0.170566	SCLC_Neuro	5.77077e-06	6.01248	2.97865	0.227206
S02347	0.129981	0.080954	174.278	88.3054	18.5228	4.72736	SCLC_Neuro	8.65614e-06	7.4535	4.28709	2.51787
S00836	0.270947	0.078006	807.39	93.5992	21.8221	2.63718	SCLC_Neuro	0.304791	9.65891	4.51236	1.86282
S00356	0.261201	0.108074	132.495	98.4472	19.3229	1.87111	SCLC_Neuro	0.235394	7.06064	4.34503	1.52161
S02244	0.097088	0.044616	392.962	96.2268	29.2619	2.0236	SCLC_Neuro	0.462777	8.62191	4.91943	1.59627
S01248	0.082454	0.19851	367.217	110.901	9.19597	2.19604	SCLC_Neuro	7.21346e-06	8.52441	3.34993	1.67629
S02194	0.712777	0.02285	57.8972	99.3142	11.7358	1.24964	SCLC_Neuro	8.65614e-06	5.88013	3.67082	1.16969
S02351	0.400279	0.33931	348.596	135.588	50.3303	4.49485	SCLC_Neuro	8.65614e-06	8.44954	5.68174	2.45808
S00035	0.064465	0.08032	975.988	109.429	39.3787	1.14737	SCLC_Neuro	8.65614e-06	9.9322	5.33552	1.10257
S01861	0.662536	0.482053	394.475	174.562	34.3852	1.01541	SCLC_Neuro	7.21346e-06	8.62744	5.14507	1.01107
S02093	0.842333	0.50737	86.2097	194.16	6.93991	1.04867	SCLC_Neuro	0.410108	6.44642	2.98912	1.03469
S00831	0.129536	0.023513	537.566	131.715	30.8245	3.10389	SCLC_Neuro	7.21346e-06	9.07298	4.99207	2.03699
S02065	0.011321	0.004119	178.462	131.36	28.9667	1.91292	SCLC_Neuro	4.32808e-06	7.48753	4.90529	1.54247
S02120	0.109307	0.079493	605.025	154.244	23.6534	7.20469	SCLC_Neuro	7.21346e-06	9.24323	4.62371	3.03645
S02322	0.098484	0.246641	78.9192	180.743	90.3569	1.99613	SCLC_Neuro	0.335118	6.32047	6.51344	1.5831
S02139	0.610983	0.054043	5.91915	153.361	0.059916	2.74882	SCLC_Neuro	7.21346e-06	2.79059	0.0839499	1.90644
S02293	3.4e-05	0.060421	21.7244	157.612	1.30101	0.007355	SCLC_Neuro	0.499275	4.50617	1.20227	0.0105722
S02294	7.9e-05	0.036997	20.3683	156.711	1.7383	2.45154	SCLC_Neuro	0.589647	4.4174	1.45328	1.78724
S01242	0.155798	0.175016	222.825	179.695	15.4554	0.62675	SCLC_Neuro	7.21346e-06	7.80623	4.04049	0.701993
S00825	0.087691	0.612611	332.892	260.514	7.64753	1.50066	SCLC_Neuro	7.21346e-06	8.38324	3.11229	1.32231
S02248	0.172482	1.31085	433.518	405.576	10.1904	2.31562	SCLC_Neuro	5.77077e-06	8.76327	3.48419	1.72928
S00838	1.16718	0.100112	146.43	199.916	16.6355	0.921108	SCLC_Neuro	7.21346e-06	7.20389	4.14041	0.941939
S02284	0.408293	0.228589	197.464	227.258	13.5548	0.797328	SCLC_Neuro	0.477621	7.63273	3.86342	0.845854
S02241	0.27621	0.006269	291.82	188.519	36.6189	0.47198	SCLC_Neuro	7.21346e-06	8.19387	5.23339	0.557758
S01512	0.076905	1.2626	338.633	429.405	59.023	1.1175	SCLC_Neuro	5.77077e-06	8.40783	5.90744	1.08236
S01494	0.009448	0.040995	4.47361	201.393	8.71018	4.56368	SCLC_Neuro	8.65614e-06	2.45249	3.2795	2.47604
S01453	0.418963	0.048353	309.984	203.611	21.0872	3.85904	SCLC_Neuro	7.21346e-06	8.2807	4.46514	2.28067
S02242	8e-06	0.04402	100.493	207.951	9.55365	0.798673	SCLC_Neuro	0.493248	6.66524	3.39967	0.846933
S02397	0.108407	0.374183	352.787	279.675	11.1024	0.549067	SCLC_Neuro	7.21346e-06	8.46674	3.59722	0.6314
S02285	0.075678	0.165346	367.801	244.438	25.5521	1.53993	SCLC_Neuro	7.21346e-06	8.5267	4.73075	1.34479
S00832	0.117993	0.024517	335.332	217.972	29.3748	2.86405	SCLC_Neuro	7.21346e-06	8.39374	4.9248	1.95011
S00501	0.14705	0.050016	633.227	232.83	36.0705	2.74899	SCLC_Neuro	7.21346e-06	9.30886	5.2122	1.9065
S01698	0.080326	0.161131	560.464	284.729	34.9531	3.25956	SCLC_Neuro	7.21346e-06	9.13305	5.16804	2.0907
S00022	1e-06	0.091118	283.334	273.75	31.6943	3.44842	SCLC_Neuro	0.174781	8.15144	5.03097	2.15329
S02342	0.257649	0.039212	124.614	300.189	6.52138	4.07454	SCLC_Neuro	0.234292	6.97285	2.911	2.34328
S00830	0.218812	0.251794	98.5905	382.425	26.968	2.55408	SCLC_Neuro	0.302495	6.63794	4.80571	1.82948
S02354	0.191587	0.14794	269.6	391.765	19.1447	4.88967	SCLC_Neuro	1.00988e-05	8.08002	4.33233	2.55819
S01524	0.309242	0.74576	333.063	773.416	30.5168	0.862493	SCLC_Neuro	0.706688	8.38398	4.97805	0.897235
S01578	0.030472	0.014774	316.858	454.605	42.4488	0.440367	SCLC_Neuro	8.65614e-06	8.31224	5.44124	0.526436
S02360	0.07333	0.224854	308.76	707.404	18.906	3.6169	SCLC_Neuro	7.21346e-06	8.27501	4.31513	2.20692
S01792	8e-06	0.077706	353.749	804.196	15.6144	4.64616	SCLC_Neuro	0.311614	8.47065	4.05436	2.49727
S02297	0.29872	0.020218	222.938	1011.56	50.1571	0.359653	SCLC_Neuro	5.77077e-06	7.80696	5.67686	0.443239
S02353	0.150868	0.170212	243.316	1949.92	204.363	3.61654	SCLC_Neuro	1.00988e-05	7.9326	7.68203	2.20681
S02298	8.4e-05	0.040193	0.446896	0.218339	0.733719	1.3295	na	0.2131	0.532961	0.79387	1.22002
S02246	0.102275	0.006031	0.469693	0.289984	0.048253	0.659793	na	0.268382	0.555515	0.067987	0.731003
S01873	0.108136	0.042349	2.24986	16.0097	2.18906	2.3844	na	7.21346e-06	1.70038	1.67313	1.7589
