## Supplementary Table 7 for "Marker-based CRISPR screens identify POU2F1 as a regulator of DLL3 and neuroendocrine identity in small cell lung cancer"

DESCARTES_FETAL_LUNG_NEUROENDOCRINE_CELLS	SCLC_A_CCLE_Signature	Genes_Adjacent_to_Tandem_POU2F1-ASCL1_Motifs	Genes_Adjacent_to_POU2F1_Motifs	Genes_Adjacent_to_ASCL1_Motifs
# https://www.gsea-msigdb.org/gsea/msigdb/human/geneset/DESCARTES_FETAL_LUNG_NEUROENDOCRINE_CELLS	na	na	na	na
A1CF	ASCL1	RGPD6	TMEM106B	USP17L18
ABCC8	GRP	CSNK2A2	PPP2R5C	SNORD88A
ACSL1	DDC	IGSF1	FKBP9P1	ZFYVE21
AMIGO2	MS4A8	SLC19A2	MIR1244-1	KCNAB2
ASCL1	SCNN1A	LINC00944	OAS1	XKR9
ASCL2	IGFBP5	SPPL2A	EPB41L4A-AS1	IRF5
BTBD17	DNALI1	UGT3A1	NDUFAF4	NRXN2
CA8	CACNA1A	LINC01143	LINC01605	HS6ST1
CACNA1A	NR0B2	SMA4	OR51E1	UPB1
CALCA	SCN3A	SAMD4A	CYB5R4	BAALC-AS1
CHDH	FOXA2	SYNPO	BRINP1	SHISA6
CHGA	TFF3	NOX3	NCOA6	GPR39
CHRD	FAM3B	BCORL1	SLC9A2	ASAP3
COL22A1	CALCA	POU5F1P5	SNORA74B	IGFBPL1
CPE	SCG2	LINC01848	THSD4	MCF2
DDC	GPX2	HERC2P3	GAS5-AS1	NCDN
DLL3	CEACAM5	SLC8A1	ADAM17	IP6K3
ENSG00000253726	TRPM8	LOC100506472	SLC8A1	LINC01039
ETS2-AS1	PCSK2	SCUBE1	CEP170P1	NACA4P
FIBCD1	SCGN	CNBD1	DLK1	LINC01637
GFRA3	SEC11C	NTM-AS1	SYN2	KIF4B
GHRL	NKX2-1	LOC728196	CFAP61	ZNF333
GHRLOS	TMEM176B	MIR4272	LINC02378	MGC70870
GKN2	OR51E2	MIR6078	ELP2	DMXL2
GPX2	NKAIN2	SFXN1	RORA	MIR3621
GRIK1	TMEM176A	NEURL1B	SNRPD2P2	SPATA31E1
GRP	SMOC2	LINC00901	MZT1	ARL11
HEPACAM2	BEST3	RBBP5	LINC02764	CAMSAP3
HES6	DNER	SCRT2	CDK16	CLNS1A
HTR2C	CNKSR3	LOC102723883	FOXD4L5	SIM2
INSM1	KLK11	LINC01899	MIR3134	FRGCA
KCND3	TSPAN8	LOC105373553	LINC01324	CRPPA
KCNH2	PRUNE2	MIR3152	ZNF250	PVRIG
KCNH6	KCNMB2	LRRC37B	CMIP	UBE2Z
KCNIP3	RGL3	ZNF707	KIF25-AS1	CEP89
KCNJ6	HOXB5	SMO	SLC30A3	LRRC32
KLK12	FBLN7	CCNF	SLC35F1	ERVV-2
KSR2	SYT4	MTRNR2L3	SPATA31A7	NOL8
LINC00261	LTBR	ASF1A	COX5B	USP17L22
LINC02955	GJB1	TESMIN	LOC107987389	C2orf48
LMX1B	ZMAT4	MYT1	OR5H1	STK32C
MAOB	PCSK1	SMS	ALG13	ITGA9
MBOAT4	SOX1	DTL	LOC105374820	AGTR2
MMP26	PTPRN2	SPATA41	LOC101927571	MYOPARR
NDUFB2-AS1	KLK12	LOC101928201	PLPPR1	MAP1A
NEUROD1	HOXB2	LINC00266-3	HYAL6P	KLHL29
NKX2-2	ABLIM2	LOC653513	GSG1L	SYT13
NOL4	SCN2A	OR10A3	OR5K1	LINC01341
NPC1L1	GADD45G	DLX4	LINC01069	NRG1
NPSR1-AS1	LFNG	SIGLEC6	LOC100506071	NUAK2
NPTX1	LMO3	PRRC1	DCSTAMP	SELPLG
NR0B2	CRACDL	LINC01585	ADAMTS3	TNFAIP8
NREP-AS1	CA8	LINC01689	XCL2	BANF1
OPRD1	SCG5	LOC440084	GPD1L	MORC1
OR51E1	ABAT	HTR2C	FAM92A	FAM86C2P
PCSK1	SYT13	MIR555	ELOVL5	LOC105274304
PDCD6IPP2	NELL1	GNA12	LINC00691	CELF6
PGAM2	ISL1	LINC01796	TRDN-AS1	CLDN34
PHGR1	RAB3B	ZNF385B	MIR6070	ZZEF1
PKD2L1	NOL4	SUPV3L1	MIA3	SLC2A4RG
POTEI	RNF183	PIK3CB	NCMAP	TTTY18
POTEJ	ETS2	CBWD1	C7orf65	LOC100128593
PTGFR	SNCAIP	CBWD5	ANKRD12	NCCRP1
QPCT	PROM1	CBWD2	TRIM33	HS3ST6
RAB26	RET	HEPHL1	DPPA2	SNORA77
RASD1	TMEM255B	ELAVL2	PDIK1L	LINC02664
RFX6	NSG2	IRF2	PWAR6	SLC19A1
RGS4	TAGLN3	ARHGEF3	GRAMD1B	CCDC17
RHBDL1	ADCYAP1	QPCT	LINC01254	MIR4503
RIMKLA	DLL1	DRD5P2	MIR4771-2	MFSD3
RPRM	WFDC2	LOC101060524	ZNF705D	LOC79999
SEC11C	TOX3	MXI1	ZMYND12	GDF2
SFRP4	SYT1	ZNF266	LOC101927972	FEZF2
SLC16A12	CADM1	SIGLEC17P	GOLGA1	LINC02712
SLC18A1	SYK	COX16	LINC01187	ACADSB
SLC38A11	TMEM45B	LINC02603	FSCN1	CLIP2
SLC6A17	MAP6	MYEOV	MIR2392	BAIAP2L1
SMIM32	CHGA	SIK2	PRPF3	LRRC8B
SPHKAP	AKR1C2	INSM1	RNU5E-1	LINC01739
SSTR5-AS1	ELF3	PTPRK	C10orf126	LINC01685
SV2B	CLDN3	ANKS4B	LINC00645	HAL
SYT13	CADPS2	KLRC1	CYP2E1	KIDINS220
TFF1	MAGEA3	APOD	LINC01696	MROH5
TMEM132D	ST14	TMPO	ANKRD36BP2	MIR6882
TMEM198	INSM1	RPS16	ECHDC1	MIR6165
TMPRSS6	DLL3	PPM1L	COG6	LINC00908
TPH1	DIRAS2	SLC46A3	XBP1	VRTN
TRPC7-AS1	PRR15L	SYN3	SEC24D	CALHM2
TTR	TOX	WDR43	C3orf85	NRG1-IT1
VGF	ADGRG1	FLJ25758	LINC00564	MIR4689
VWA5B2	ERICH5	STARD13	MIR4493	KDM4A
	ERO1B	EXO5	FAM230D	MIR5010
	CNTNAP2	UST-AS1	MACF1	ARFGEF2
	WLS	MIR4648	FEZF1-AS1	KCNQ2
	XAGE1B	JAG2	PNISR	C9orf131
	EPCAM	PISRT1	FRG1DP	KCNH2
	ST8SIA5	LINC02240	ANO6	UBA7
	CALCB	ADGRF2	PRSS23	CHRNA7
	FLI1	LOC100130849	DPY19L2P2	SLC17A6
	CHMP4C	SLC1A2	AGTR1	NHS-AS1
	ATP2A3	NUMA1	VEPH1	ZNF780A
	CSRP1	LOC101928371	KRTAP11-1	MAP2K3
	SLC35D3	SLC25A21-AS1	TRPC4AP	TEX13A
	ADAMTSL2	LNCNEF	SPANXN4	CTRL
	CBLN2	NDUFS8	CHIC1	CYP2C18
	SFN	DLL1	KCNA2	IRGC
	PCP4	DLL3	MS4A13	LOC728989
	NCALD	DLL4	NDE1	KCNH8
	STYK1	KRTAP4-5	OTOAP1	P4HTM
	TCERG1L	LINC02476	MIR9901	NPTX2
	NPM2	LINC01315	DNAJB7	EFNA5
	SELENOP	MVP	RAP2C	PPARA
	EVA1A	STK33	LOC101927948	LOC102467080
	ST18	ADGRB2	PDE7A	CST4
	DGKB	CENPVL1	STK31	CLBA1
	HOXD10	CENPVL2	MIR5190	GPSM2
	ID4	MIR4789	LOC101929721	FLCN
	MAGEA6	MYT1L	CCNA2	LINC02111
	SCIN	CDC25B	PIP4P2	RNF31
	COTL1	RCBTB2	LINC02569	RBP4
	ELAPOR1	CLDN7	KCNC2	FAM107B
	B3GNT5	FABP7	ANKRD26	MIR6080
	MARCHF11	MYO16-AS1	ALOX5AP	SP2-AS1
	SMIM22	TFDP2	GPR42	TAS2R19
	CD24	TOPAZ1	STARD7	SLIT1
	FGF14	MIR509-3	PIK3CA	RPL19P12
	RASSF6	MIR325	MIR4801	PLEKHA6
	PKIB	MLN	GDF11	WDR19
	ELAVL4	KCNK10	GRIK2	GPR19
	MYCL	KRT86	LINC02375	ARHGAP26-AS1
	CSAG1	C17orf80	OR4D6	MIR4470
	BEX1	MIR6124	DAAM1	RHD
	VWA5A	LOC100631378	MORC1	HOXC13
	PLEKHB1	CDS1	MIR3151	MIR5008
	PLXNA2	HEMGN	KCNMB2	SPDYE3
	BARX1	TEMN3-AS1	USP27X	COMMD4
	HOXB8	SLIT2-IT1	MIR218-2	PTPDC1
	RASD1	HERC2P7	GGTLC1	TRIM55
	FOXA1	HERC2P11	TSPAN13	MYCN
	GDF15	INO80C	PRXL2B	AK2
	CSAG3	NDUFA4L2	LINC01375	DEGS2
	LIFR	FBXO40	LINC02016	SNX29P2
	ID2	LINC02079	LHX6	CHRNA4
	LRATD1	SNTG1	ANKRD20A1	LINC00392
	CCNA1	APOBEC3B	GPC5	LINC00683
	HOXB7	SMIM6	CSMD3	SGK3
	CXXC4	APOBEC3F	PELO	TSPAN3
	ESRP1	PDXDC2P-NPIPB14P	LINC02671	MYBL1
	CALML3	PDXDC1	DAB2	KCNA2
	ASXL3	OR52J3	PLEKHD1	LOC101928841
		PPP1R3A	GRK4	LOC105372582
		LINC00967	NGFR	LINC01422
		SNORD38D	CACNA2D1	LINC01101
		GINM1	ANKRD40CL	LOC110091768
		MANCR	FOXN4	MFSD2A
		IBA57	MIR555	TMEM273
		SAFB	MRGPRX2	IGFLR1
		HYLS1	LINC00597	ANHX
		RIPPLY3	HLX	XRCC3
		MYOM2	FERMT1	AQP10
		IAH1	IRAK2	ZNF627
		PRR23A	LINC00917	LINC02145
		LINC01416	MIR505	NDUFS4
		PHC2	LIN52	LRRC27
		STRA8	MIR634	INPP5K
		DCLK1	HJV	SLC18B1
		CYP51A1	OSBPL6	CSNK1G2-AS1
		MIR3668	BCL2L14	EEF1D
		PALM2-AKAP2	LINC00226	TEX261
		RPS6KC1	ZNF678	LINC02482
		TMEM189	BASP1P1	LINC01226
		NEXMIF	FMO1	KRT15
		LOC102724995	LOC101927100	ADM5
		NPL	TXNDC2	CDR2L
		TOPBP1	FRG2B	SCNN1D
		AMN	FBN2	AMOT
		LINC00189	SNAR-H	PRKAA2
		LINC01815	ABCC11	ADAMTSL2
		MKS1	DNAJC19	PLEKHN1
		SPECC1	LINC00824	FAN1
		NSFL1C	MICB-DT	TSPAN5
		FAAH2	BRMS1L	POLB
		MS4A18	PPP1R9B	FLI1
		CASC22	LOC101929583	GALNT2
		ABCC1	LOC100507156	MIR10525
		SBF1	ELOVL4	LOC692247
		C3P1	CELA2A	LOC101927815
		ELP6	FAM124A	THAP10
		MPC1	IL19	MIR4313
		CHMP2B	DCTN6	TSSK6
		LOC646652	YWHAB	ZNF697
		C1QL2	PYY	HCRT
		LOC101929599	A1CF	ZNF394
		LACTB2	LINC01616	PLAGL1
		AFF3	SS18L2	LINC00620
		CTBP1-DT	MAGEB6	LMF1
		UGT2A3	SLC6A2	LINC01310
		FBXW7	ZNF675	NKIRAS2
		VWA5A	LOC100421746	MRGPRF-AS1
		LINC01893	IFIH1	OBSCN-AS1
		GUSBP9	GDF3	TAFA5
		MTFR2	PTPRS	LOC101927789
		LOC102723534	SCGB1C2	RD3
		A1CF	RAB29	HCN4
		C4orf54	OR2M7	ARHGEF26
		PANDAR	FAM230B	C1QTNF8
		FAM71F2	CYP3A7	PTGIS
		SNORD3P3	OR1J4	OCSTAMP
		FAM183BP	SAMD12	MIR6886
		GFI1B	WASF1	COL16A1
		BLNK	TTL	TUG1
		RYK	CLIP1	LINC02266
		SRRM4	PPP6R3	HMGCR
		TCP10L	LOC440896	LINC02092
		SPCS3	LOC105375843	SART1
		PDYN	CLIP4	OPN1MW
		PIK3IP1	LINC02450	PDE1A
		PARVA	LOC284933	SCAF11
		C3	RAB40A	OSBPL5
		MIR3164	CYP4F35P	VWA2
		ADAM23	MAMDC2	IQGAP1
		MIR4765	HEIH	CCDC127
		FHIT	CCDC183-AS1	ENGASE
		LOC101927050	FOXO1	NEFH
		MIR7151	TCF20	CCR3
		FSHB	LINC01975	MTHFD2L
		MID2	LOC105377372	ZP2
