## Supplementary Table 8 for "Marker-based CRISPR screens identify POU2F1 as a regulator of DLL3 and neuroendocrine identity in small cell lung cancer"

### Sheet: Sheet1
Antibody	Vendor	Reference	RRID	Predicted_MW	Application
Mouse Monoclonal anti-ASCL1	BD Biosciences	556604	AB_396479	34 kDa	Western blot (1:1000)
Rabbit Monoclonal anti-ASCL1 (E7N9C)	Cell Signaling Technology	43666	AB_2943074	na	ChIP (10 μg/iP)
Rabbit Monoclonal anti-DLL3 (E3J5R)	Cell Signaling Technology	71804	AB_2799809	65 kDa	Western blot (1:1000), Flow cytometry (1:200)
Goat anti-Rabbit IgG (H+L) Polyclonal Cross-Adsorbed Secondary Antibody, Alexa Fluor™ 647	Thermo Fisher Scientific	A32733	AB_2633282	na	Flow cytometry (1:500)
Rabbit Monoclonal anti-POU2F1 (D7B6)	Cell Signaling Technology	8157	AB_10950492	90 kDa	Western blot (1:1000), ChIP (10 μg/iP)
Rabbit Polyclonal anti-POU2F1	NOVUS Biologicals	NBP2-21584	AB_3265607	90 kDa	ChIP (10 μg/iP)
Rabbit Polyclonal anti-H3K27ac	Abcam	ab4729	AB_2118291	na	ChIP (4 μg/iP)
Mouse Monoclonal anti-β-Actin, HRP-conjugated	Sigma-Aldrich	A3854	AB_262011	42 kDa	Western blot (1:20,000)
